# Immunologic changes are detectable in the peripheral blood transcriptome of clinically asymptomatic Chagas cardiomyopathy patients

**DOI:** 10.1101/2023.10.03.560680

**Authors:** Carolina Duque, Jaime So, Yagahira E. Castro-Sesquen, Kelly DeToy, Sneider A. Gutierrez Guarnizo, Fatemeh Jahanbakhsh, Edith Malaga Machaca, Monica Miranda-Schaeubinger, Indira Chakravarti, Virginia Cooper, Mary E. Schmidt, Luigi Adamo, Rachel Marcus, Kawsar R. Talaat, Robert H. Gilman, Monica R. Mugnier, the Chagas Working Group

## Abstract

Chagas disease, caused by the protozoan parasite *Trypanosoma cruzi*, is a neglected parasitic disease that affects approximately 6 million individuals worldwide. Of those infected, 20-30% will go on to develop chronic Chagas cardiomyopathy (CCC), and ultimately many of these individuals will progress to advanced heart failure. The mechanism by which this progression occurs is poorly understood, as few studies have focused on early CCC. In this study, we sought to understand the physiologic changes associated with *T. cruzi* infection and the development of CCC. We analyzed gene expression in the peripheral blood of asymptomatic Chagas patients with early structural heart disease, Chagas patients without any signs or symptoms of disease, and Chagas-negative patients with and without early structural heart disease. Our analysis shows that early CCC was associated with a downregulation of various peripheral immune response genes, with gene expression changes suggestive of reduced antigen presentation and T cell activation. Notably, these genes and processes were distinct from those of early cardiomyopathy in Chagas-negative patients, suggesting that the processes mediating CCC may be unique from those mediating progression to other cardiomyopathies. This work highlights the importance of the immune response in early CCC, providing insight into the early pathogenesis of this disease. The changes we have identified may serve as biomarkers of progression and could inform strategies for the treatment of CCC in its early stages, before significant cardiac damage has occurred.
