## Supplemental Table 1 for "Immunologic changes are detectable in the peripheral blood transcriptome of clinically asymptomatic Chagas cardiomyopathy patients"

### Sheet: Sheet1
Patient	Chagas Serostatus	Sex	EKG Findings	Stage
1	Positive	Female	normal	non-CARD
2	Negative	Female	normal	non-CARD
3	Negative	Male	normal	non-CARD
4	Negative	Male	bradycardia	CARD
5	Negative	Female	normal	non-CARD
7	Negative	Female	LPFB	CARD
8	Negative	Male	pvc, LAFB, first degree AV block, LVH, T wave inversion, IVCD	CARD
10	Negative	Female	normal	non-CARD
11	Positive	Male	IVCD	CARD
12	Negative	Female	normal	non-CARD
13	Positive	Female	bradycardia, RBBB, LPFB	CARD
14	Negative	Female	normal	non-CARD
15	Positive	Male	normal	non-CARD
16	Positive	Female	normal	non-CARD
17	Negative	Female	LPFB, IVCD	CARD
18	Negative	Male	IVCD	CARD
19	Negative	Female	RBBB, LAFB	CARD
20	Positive	Male	RBBB, LAFB	CARD
21	Positive	Female	normal	non-CARD
22	Negative	Female	normal	non-CARD
23	Negative	Male	normal	non-CARD
24	Negative	Male	normal	non-CARD
26	Positive	Male	bradycardia	CARD
27	Positive	Female	first degree AV block, LVH, IVCD	CARD
28	Negative	Female	low voltage, first degree AV block	CARD
29	Negative	Female	normal	non-CARD
30	Negative	Male	LPFB	CARD
31	Negative	Female	normal	non-CARD
32	Negative	Female	LAFB	CARD
33	Negative	Female	normal	non-CARD
34	Negative	Male	normal	non-CARD
35	Positive	Male	RBBB, LAFB	CARD
36	Negative	Male	bradycardia, possible IV block	CARD
