## Supplemental Table 2 for "Immunologic changes are detectable in the peripheral blood transcriptome of clinically asymptomatic Chagas cardiomyopathy patients"

	ensembl_gene_id	baseMean	log2FC	lfcSE	stat	pvalue	FDR	external_gene_name
748	ENSG00000170989	2698.02098846823	0.723232460121693	0.191874832865816	3.76929297771674	0.000163710631681525	0.0751898235214161	S1PR1
1110	ENSG00000158477	36.0616495258624	-1.28289968309856	0.329125161321893	-3.89790825455562	9.70271598849186e-05	0.0593090368055492	CD1A
1678	ENSG00000157856	20.8371803215389	2.34994408861305	0.528783541539204	4.44405679074796	8.82782860670356e-06	0.019331473343913	DRC1
2376	ENSG00000138411	124.975710960462	1.38929433798755	0.295585531224346	4.70014324528319	2.59979062718751e-06	0.0113559695010869	HECW2
2540	ENSG00000135898	97.8326235707618	0.864539373740744	0.235904636365495	3.66478330846064	0.000247548082911259	0.0929295503248866	GPR55
2564	ENSG00000157985	180.617956009275	1.01305844069071	0.245583267276045	4.12511182837223	3.70554664320045e-05	0.029811317977479	AGAP1
2565	ENSG00000144476	66.6151337774064	1.10874421647343	0.291222589651923	3.80720540188392	0.000140546009090176	0.0710243851321471	ACKR3
3126	ENSG00000114013	1265.82884377765	-0.794766740107229	0.220457190165425	-3.60508423204913	0.000312051700428451	0.0992046231816026	CD86
3228	ENSG00000158186	126.277321141512	-1.07850720396314	0.293247327776394	-3.67780744036489	0.000235247444145195	0.0909092990771681	MRAS
3533	ENSG00000246526	224.979073580747	0.797119207379541	0.219808338353622	3.62642843010421	0.000287368419654613	0.0992046231816026	LINC02481
3689	ENSG00000109272	305.307174719787	-1.3830749905197	0.383007597755565	-3.61109022020595	0.000304912560779993	0.0992046231816026	PF4V1
4417	ENSG00000120738	1118.0499051051	-1.46496619538543	0.380760732979047	-3.84747183335748	0.000119342992766947	0.0653353159152046	EGR1
4604	ENSG00000113758	284.203934448179	0.868838408931214	0.205498843623935	4.22794792228222	2.3583235769269e-05	0.0258216778977021	DBN1
4643	ENSG00000037280	43.7608980428128	1.69329407792473	0.435442006789725	3.88867874831015	0.000100791424739371	0.0593090368055492	FLT4
4649	ENSG00000113303	440.796875602765	1.15264507375673	0.319247337654212	3.61050802248255	0.000305597848699205	0.0992046231816026	BTNL8
4926	ENSG00000196126	10961.036907567	-0.82179705133999	0.214829768358014	-3.82534067611367	0.0001305913695079	0.0686336001585719	HLA-DRB1
4928	ENSG00000179344	5616.22875075904	-1.3487919588859	0.326219508266575	-4.13461465273166	3.55550717419464e-05	0.029811317977479	HLA-DQB1
4942	ENSG00000204252	1134.84485708407	-0.660697513938915	0.183048859923304	-3.60940523866548	0.00030689985817855	0.0992046231816026	HLA-DOA
5016	ENSG00000146122	58.2373946199287	2.50632738379759	0.675788239907165	3.7087466691369	0.00020828768848	0.0829300587557188	DAAM2
5018	ENSG00000156564	21.5723316552238	2.43324276172526	0.646872117623756	3.76155146501542	0.000168862666203774	0.0751898235214161	LRFN2
5706	ENSG00000152926	338.326748204415	0.864303192407594	0.228906960240961	3.77578380097213	0.000159505298279496	0.0751898235214161	ZNF117
5707	ENSG00000213462	233.254763033054	1.12658741110755	0.278876648849978	4.03973375237163	5.35119126631067e-05	0.0390607233600311	ERV3-1
6151	ENSG00000159784	56.8056937353912	1.22314878124613	0.279312085118548	4.37914736387792	1.19144547154454e-05	0.0195680025632796	FAM131B
6698	ENSG00000067840	829.013380174536	0.810260080200054	0.222140554595533	3.64751083689043	0.000264793146650322	0.0966421431621828	PDZD4
7812	ENSG00000186193	62.8400915605138	-2.00100254888334	0.479005390444297	-4.17741133774577	2.94845535650372e-05	0.0297998114839249	SAPCD2
7813	ENSG00000197355	232.052064151398	-1.17097252151973	0.271963648010612	-4.30562146847672	1.66517587708175e-05	0.0198897689536155	UAP1L1
8470	ENSG00000137501	357.424268356329	0.924255945875138	0.214331357093278	4.31227590031494	1.61582624964458e-05	0.0198897689536155	SYTL2
8584	ENSG00000160588	1594.97376352998	0.771976122953063	0.198886885197456	3.88148329733577	0.000103821283699492	0.0593090368055492	MPZL3
9392	ENSG00000111796	1768.01709227831	0.808775610388877	0.217285567468193	3.72217823674492	0.000197511517732382	0.0810969947339301	KLRB1
9416	ENSG00000205809	157.964447852264	1.95737216482986	0.405623393665699	4.82558993242648	1.39589457636598e-06	0.0113559695010869	KLRC2
9455	ENSG00000151491	85.917819655801	-1.09357609323356	0.248499818794691	-4.40071183366563	1.07896335883785e-05	0.0195680025632796	EPS8
10092	ENSG00000198598	173.718999676697	-1.14488137439282	0.277536828964126	-4.12515116882311	3.70491328733861e-05	0.029811317977479	MMP17
10751	ENSG00000165548	85.6634676834509	-1.60527813411236	0.40196488013284	-3.99357807971148	6.50836331648188e-05	0.0450070450606608	TMEM63C
10881	ENSG00000156414	97.4970122368536	-1.34445749166802	0.373366987343338	-3.60090082209571	0.00031711653654215	0.0992046231816026	TDRD9
11119	ENSG00000259479	47.6504627179885	-4.17436656683931	0.913478836475314	-4.56974633692252	4.88314892559728e-06	0.0128319387466845	SORD2P
11186	ENSG00000157483	172.876201318952	-1.00686821167793	0.233238293899314	-4.31690780636811	1.58230207240698e-05	0.0198897689536155	MYO1E
11877	ENSG00000167207	1324.2441808959	-0.848732528452204	0.18170245072058	-4.67100209758523	2.9973387808854e-06	0.0113559695010869	NOD2
12066	ENSG00000166816	53.9923527539732	-1.29361162242589	0.325089580745937	-3.97924664167221	6.91339908543013e-05	0.0454175752917333	LDHD
12960	ENSG00000167850	687.027975190562	-0.842077760360657	0.225493405732219	-3.73437865123494	0.000188179196469183	0.0797576278196323	CD300C
14137	ENSG00000171954	107.038519096788	-1.03613738009978	0.251741805010203	-4.11587332528176	3.85716116612484e-05	0.029811317977479	CYP4F22
14287	ENSG00000166289	960.658850600341	0.659193982551479	0.175438276361104	3.75741255685083	0.000171679329145482	0.0751898235214161	PLEKHF1
15072	ENSG00000099998	63.4774887278143	-2.33879467935837	0.503876586108308	-4.64160221736448	3.45717923771578e-06	0.0113559695010869	GGT5
