## Supplemental Table 3 for "Immunologic changes are detectable in the peripheral blood transcriptome of clinically asymptomatic Chagas cardiomyopathy patients"

	ensembl_gene_id	baseMean	log2FC	lfcSE	stat	pvalue	FDR	external_gene_name
1255	ENSG00000197965	2138.46052024993	0.364224350604065	0.101985623543047	3.57133033020412	0.000355172602395068	0.0694108742966361	MPZL1
1721	ENSG00000143878	4470.48787224149	0.48601397225906	0.140456852870962	3.46023680813609	0.000539700535285291	0.0907111660344308	RHOB
2072	ENSG00000153561	2676.73955547445	0.253444522023671	0.0628534130088321	4.03231121256783	5.52309794452334e-05	0.0377779899405396	RMND5A
3030	ENSG00000233276	20296.4634842261	0.467274348647825	0.139822886779741	3.34190174019158	0.000832065101968307	0.0991449989974988	GPX1
3448	ENSG00000181788	2035.96093991265	0.537731305652847	0.158643278694475	3.38956248306266	0.000700042532291401	0.0957658184174637	SIAH2
5627	ENSG00000118515	2827.07114520509	0.590168450016836	0.151158759971563	3.90429539199622	9.45003020446524e-05	0.0417344458882901	SGK1
6716	ENSG00000165175	3545.82332120547	0.28986260541747	0.0853388864421392	3.39660637139904	0.000682270339495415	0.0957658184174637	MID1IP1
6753	ENSG00000102265	2026.79199817861	0.523063364333703	0.145059540469911	3.60585289763964	0.000311129356251449	0.0654807629772279	TIMP1
8352	ENSG00000078902	2303.37338567218	0.296694544938782	0.0713271344277675	4.15963079575617	3.18762439974981e-05	0.0290711345257183	TOLLIP
8800	ENSG00000174903	3554.55066946087	0.265286150957434	0.0690754379978044	3.84052795967601	0.000122769987779374	0.0417344458882901	RAB1B
9379	ENSG00000266412	26902.9969436371	0.430987190554416	0.0984521159162972	4.37763258354788	1.19975378720743e-05	0.025788268732349	NCOA4
11360	ENSG00000170345	7658.74491297696	0.474331602271788	0.137485850459765	3.4500394090416	0.000560504723853799	0.0907111660344308	FOS
12119	ENSG00000086506	1664.83280525305	0.949052555430039	0.25466504105141	3.72666994854018	0.000194026262737313	0.048259623168117	HBQ1
12368	ENSG00000006007	1515.15327909145	0.313179925889753	0.0821789243241491	3.81095187683933	0.00013843271655916	0.0417344458882901	GDE1
13947	ENSG00000141401	2162.35299788173	0.473976917070493	0.110791924339092	4.27808181776707	1.8851073634758e-05	0.025788268732349	IMPA2
14271	ENSG00000171552	5170.48600095473	0.740064809111294	0.220199711980289	3.36088000504534	0.000776945718069333	0.0991449989974988	BCL2L1
14562	ENSG00000172270	11480.0816620912	0.424938040309748	0.123222650002009	3.44853840022771	0.000563629321120367	0.0907111660344308	BSG
14626	ENSG00000104904	38911.1634085576	0.500090185839247	0.129958208956444	3.84808462547259	0.00011904493382989	0.0417344458882901	OAZ1
14895	ENSG00000104903	5127.24692696278	0.547279406082966	0.148128511516833	3.69462570357883	0.000220210932348485	0.0502080925754546	LYL1
15414	ENSG00000090372	2243.23215536068	0.301700823847349	0.088780320895975	3.39828489920481	0.00067809763725716	0.0957658184174637	STRN4
15422	ENSG00000105327	1349.33845202618	0.480976959894952	0.127010722041129	3.78690044561121	0.000152538179416265	0.0417344458882901	BBC3
15858	ENSG00000100034	3286.1027381145	0.348697564910581	0.104355534020856	3.34143817270764	0.000833455766426343	0.0991449989974988	PPM1F
16012	ENSG00000100225	25995.7582961859	0.79867851756234	0.206524258565734	3.86723827558559	0.000110074863862776	0.0417344458882901	FBXO7
