## Supplemental Table 4 for "Immunologic changes are detectable in the peripheral blood transcriptome of clinically asymptomatic Chagas cardiomyopathy patients"

	Cluster	Direction	Infection	ID	Description	GeneRatio	BgRatio	pvalue	p.adjust	qvalue	geneID	Count
1	Down.Pos	Down	Pos	GO:0019882	antigen processing and presentation	5/20	95/12428	3.32301256442029e-07	0.00024933160806078	0.00015312621722003	CD1A/HLA-DRB1/HLA-DQB1/HLA-DOA/NOD2	5
2	Down.Pos	Down	Pos	GO:0019884	antigen processing and presentation of exogenous antigen	4/20	44/12428	6.35239765759948e-07	0.00024933160806078	0.00015312621722003	CD1A/HLA-DRB1/HLA-DQB1/HLA-DOA	4
3	Down.Pos	Down	Pos	GO:0002399	MHC class II protein complex assembly	3/20	14/12428	1.2827853220654e-06	0.000251746619455334	0.000154609388817356	HLA-DRB1/HLA-DQB1/HLA-DOA	3
4	Down.Pos	Down	Pos	GO:0002503	peptide antigen assembly with MHC class II protein complex	3/20	14/12428	1.2827853220654e-06	0.000251746619455334	0.000154609388817356	HLA-DRB1/HLA-DQB1/HLA-DOA	3
5	Down.Pos	Down	Pos	GO:0002396	MHC protein complex assembly	3/20	18/12428	2.86390969811651e-06	0.000374694852170243	0.000230117656445151	HLA-DRB1/HLA-DQB1/HLA-DOA	3
6	Down.Pos	Down	Pos	GO:0002501	peptide antigen assembly with MHC protein complex	3/20	18/12428	2.86390969811651e-06	0.000374694852170243	0.000230117656445151	HLA-DRB1/HLA-DQB1/HLA-DOA	3
7	Down.Pos	Down	Pos	GO:0019886	antigen processing and presentation of exogenous peptide antigen via MHC class II	3/20	27/12428	1.01714394432356e-05	0.00114065428042	0.000700529212782244	HLA-DRB1/HLA-DQB1/HLA-DOA	3
8	Down.Pos	Down	Pos	GO:0050870	positive regulation of T cell activation	5/20	197/12428	1.2151791554576e-05	0.00119239454629277	0.000732305333157341	CD86/HLA-DRB1/HLA-DQB1/HLA-DOA/NOD2	5
9	Down.Pos	Down	Pos	GO:0002495	antigen processing and presentation of peptide antigen via MHC class II	3/20	30/12428	1.40748923188269e-05	0.00122764338558657	0.00075395329614301	HLA-DRB1/HLA-DQB1/HLA-DOA	3
10	Down.Pos	Down	Pos	GO:0002504	antigen processing and presentation of peptide or polysaccharide antigen via MHC class II	3/20	32/12428	1.71596753881599e-05	0.00132409574335886	0.000813189206112446	HLA-DRB1/HLA-DQB1/HLA-DOA	3
11	Down.Pos	Down	Pos	GO:1903039	positive regulation of leukocyte cell-cell adhesion	5/20	215/12428	1.85542078687228e-05	0.00132409574335886	0.000813189206112446	CD86/HLA-DRB1/HLA-DQB1/HLA-DOA/NOD2	5
12	Down.Pos	Down	Pos	GO:0002478	antigen processing and presentation of exogenous peptide antigen	3/20	35/12428	2.25735350261534e-05	0.0014766854162942	0.000906901670348971	HLA-DRB1/HLA-DQB1/HLA-DOA	3
13	Down.Pos	Down	Pos	GO:0022409	positive regulation of cell-cell adhesion	5/20	243/12428	3.3441856107715e-05	0.00201937361881202	0.00124019191071526	CD86/HLA-DRB1/HLA-DQB1/HLA-DOA/NOD2	5
14	Down.Pos	Down	Pos	GO:0002440	production of molecular mediator of immune response	5/20	256/12428	4.29179714181812e-05	0.00240647196880516	0.00147792713605466	CD86/HLA-DRB1/HLA-DQB1/HLA-DOA/NOD2	5
15	Down.Pos	Down	Pos	GO:0042110	T cell activation	6/20	440/12428	4.83286592089091e-05	0.00252919983193291	0.00155330006439862	CD86/EGR1/HLA-DRB1/HLA-DQB1/HLA-DOA/NOD2	6
16	Down.Pos	Down	Pos	GO:1903037	regulation of leukocyte cell-cell adhesion	5/20	292/12428	8.02718012927878e-05	0.0039383352509274	0.00241871611790111	CD86/HLA-DRB1/HLA-DQB1/HLA-DOA/NOD2	5
17	Down.Pos	Down	Pos	GO:0050863	regulation of T cell activation	5/20	300/12428	9.1225915787115e-05	0.00408054916719654	0.00250605634405097	CD86/HLA-DRB1/HLA-DQB1/HLA-DOA/NOD2	5
18	Down.Pos	Down	Pos	GO:0048002	antigen processing and presentation of peptide antigen	3/20	56/12428	9.35667324962263e-05	0.00408054916719654	0.00250605634405097	HLA-DRB1/HLA-DQB1/HLA-DOA	3
19	Down.Pos	Down	Pos	GO:0002449	lymphocyte mediated immunity	5/20	308/12428	0.000103301532942398	0.00426798438735698	0.00262116909072678	CD1A/HLA-DRB1/HLA-DQB1/HLA-DOA/NOD2	5
20	Down.Pos	Down	Pos	GO:0002460	adaptive immune response based on somatic recombination of immune receptors built from immunoglobulin superfamily domains	5/20	317/12428	0.000118323656734437	0.00457872969751634	0.00281201233853501	CD1A/HLA-DRB1/HLA-DQB1/HLA-DOA/NOD2	5
21	Down.Pos	Down	Pos	GO:0051251	positive regulation of lymphocyte activation	5/20	320/12428	0.000123687881523352	0.00457872969751634	0.00281201233853501	CD86/HLA-DRB1/HLA-DQB1/HLA-DOA/NOD2	5
22	Down.Pos	Down	Pos	GO:0007159	leukocyte cell-cell adhesion	5/20	324/12428	0.0001311296725544	0.00457872969751634	0.00281201233853501	CD86/HLA-DRB1/HLA-DQB1/HLA-DOA/NOD2	5
23	Down.Pos	Down	Pos	GO:0002468	dendritic cell antigen processing and presentation	2/20	11/12428	0.000134153863748886	0.00457872969751634	0.00281201233853501	HLA-DRB1/NOD2	2
24	Down.Pos	Down	Pos	GO:0002377	immunoglobulin production	4/20	178/12428	0.000164737218874562	0.00517274867266124	0.00317682721029682	CD86/HLA-DRB1/HLA-DQB1/HLA-DOA	4
25	Down.Pos	Down	Pos	GO:0016064	immunoglobulin mediated immune response	4/20	178/12428	0.000164737218874562	0.00517274867266124	0.00317682721029682	HLA-DRB1/HLA-DQB1/HLA-DOA/NOD2	4
26	Down.Pos	Down	Pos	GO:0019724	B cell mediated immunity	4/20	181/12428	0.00017568047936514	0.00526401385418501	0.00323287743240595	HLA-DRB1/HLA-DQB1/HLA-DOA/NOD2	4
27	Down.Pos	Down	Pos	GO:0002381	immunoglobulin production involved in immunoglobulin-mediated immune response	3/20	70/12428	0.000182134624647894	0.00526401385418501	0.00323287743240595	HLA-DRB1/HLA-DQB1/HLA-DOA	3
28	Down.Pos	Down	Pos	GO:0016045	detection of bacterium	2/20	13/12428	0.000189887495420493	0.00526401385418501	0.00323287743240595	HLA-DRB1/NOD2	2
29	Down.Pos	Down	Pos	GO:0045785	positive regulation of cell adhesion	5/20	354/12428	0.000198541575685677	0.00526401385418501	0.00323287743240595	CD86/HLA-DRB1/HLA-DQB1/HLA-DOA/NOD2	5
30	Down.Pos	Down	Pos	GO:0002696	positive regulation of leukocyte activation	5/20	355/12428	0.000201172503981593	0.00526401385418501	0.00323287743240595	CD86/HLA-DRB1/HLA-DQB1/HLA-DOA/NOD2	5
31	Down.Pos	Down	Pos	GO:0006959	humoral immune response	4/20	195/12428	0.000233830329682326	0.00580285954233619	0.00356380780474686	PF4V1/HLA-DRB1/HLA-DQB1/NOD2	4
32	Down.Pos	Down	Pos	GO:0050867	positive regulation of cell activation	5/20	368/12428	0.000237869783673205	0.00580285954233619	0.00356380780474686	CD86/HLA-DRB1/HLA-DQB1/HLA-DOA/NOD2	5
33	Down.Pos	Down	Pos	GO:0022407	regulation of cell-cell adhesion	5/20	370/12428	0.000243941866110948	0.00580285954233619	0.00356380780474686	CD86/HLA-DRB1/HLA-DQB1/HLA-DOA/NOD2	5
34	Down.Pos	Down	Pos	GO:0002709	regulation of T cell mediated immunity	3/20	80/12428	0.000270577053845368	0.00606900893111261	0.00372726260871549	CD1A/HLA-DRB1/NOD2	3
35	Down.Pos	Down	Pos	GO:0002577	regulation of antigen processing and presentation	2/20	16/12428	0.000291289683396277	0.00606900893111261	0.00372726260871549	HLA-DOA/NOD2	2
36	Down.Pos	Down	Pos	GO:0002830	positive regulation of type 2 immune response	2/20	16/12428	0.000291289683396277	0.00606900893111261	0.00372726260871549	CD86/NOD2	2
37	Down.Pos	Down	Pos	GO:0098543	detection of other organism	2/20	16/12428	0.000291289683396277	0.00606900893111261	0.00372726260871549	HLA-DRB1/NOD2	2
38	Down.Pos	Down	Pos	GO:0002699	positive regulation of immune effector process	4/20	207/12428	0.00029378641959526	0.00606900893111261	0.00372726260871549	CD1A/CD86/HLA-DRB1/NOD2	4
39	Down.Pos	Down	Pos	GO:0002443	leukocyte mediated immunity	5/20	388/12428	0.000304089406323464	0.0061207739477928	0.00375905392972056	CD1A/HLA-DRB1/HLA-DQB1/HLA-DOA/NOD2	5
40	Down.Pos	Down	Pos	GO:0098581	detection of external biotic stimulus	2/20	18/12428	0.000370678001197936	0.00727455577350949	0.00446764538285933	HLA-DRB1/NOD2	2
41	Down.Pos	Down	Pos	GO:0003094	glomerular filtration	2/20	19/12428	0.000413887483322084	0.00792443108311795	0.00486676424548176	TMEM63C/MYO1E	2
42	Down.Pos	Down	Pos	GO:0097205	renal filtration	2/20	20/12428	0.000459431332172856	0.00858699037513552	0.0052736729357185	TMEM63C/MYO1E	2
43	Down.Pos	Down	Pos	GO:0030217	T cell differentiation	4/20	236/12428	0.000483410740634545	0.00882505654414227	0.00541988051923186	CD86/EGR1/HLA-DRB1/HLA-DOA	4
44	Down.Pos	Down	Pos	GO:0002824	positive regulation of adaptive immune response based on somatic recombination of immune receptors built from immunoglobulin superfamily domains	3/20	99/12428	0.00050657577913828	0.00903777242326249	0.00555051930251991	CD1A/HLA-DRB1/NOD2	3
45	Down.Pos	Down	Pos	GO:0002456	T cell mediated immunity	3/20	100/12428	0.00052170745149767	0.0091008966539038	0.00558928684879375	CD1A/HLA-DRB1/NOD2	3
46	Down.Pos	Down	Pos	GO:0002708	positive regulation of lymphocyte mediated immunity	3/20	104/12428	0.000585132132785826	0.00977295157950795	0.00600202725231598	CD1A/HLA-DRB1/NOD2	3
47	Down.Pos	Down	Pos	GO:0002821	positive regulation of adaptive immune response	3/20	104/12428	0.000585132132785826	0.00977295157950795	0.00600202725231598	CD1A/HLA-DRB1/NOD2	3
48	Down.Pos	Down	Pos	GO:0002862	negative regulation of inflammatory response to antigenic stimulus	2/20	23/12428	0.000610000461965853	0.00997604922173323	0.00612675902588511	HLA-DRB1/NOD2	2
49	Down.Pos	Down	Pos	GO:0051249	regulation of lymphocyte activation	5/20	459/12428	0.000657819153738068	0.0104375677333257	0.00641019915771124	CD86/HLA-DRB1/HLA-DQB1/HLA-DOA/NOD2	5
50	Down.Pos	Down	Pos	GO:0019883	antigen processing and presentation of endogenous antigen	2/20	24/12428	0.000664813231422017	0.0104375677333257	0.00641019915771124	CD1A/HLA-DRB1	2
51	Down.Pos	Down	Pos	GO:0001916	positive regulation of T cell mediated cytotoxicity	2/20	26/12428	0.000781332465130732	0.0117951150986082	0.00724393257145497	CD1A/HLA-DRB1	2
52	Down.Pos	Down	Pos	GO:0009595	detection of biotic stimulus	2/20	26/12428	0.000781332465130732	0.0117951150986082	0.00724393257145497	HLA-DRB1/NOD2	2
53	Down.Pos	Down	Pos	GO:0050778	positive regulation of immune response	5/20	485/12428	0.000844677455259793	0.0125107887241309	0.00768346126135025	CD1A/CD86/HLA-DRB1/HLA-DQB1/NOD2	5
54	Down.Pos	Down	Pos	GO:0002828	regulation of type 2 immune response	2/20	29/12428	0.000973243791517217	0.0136848316959507	0.0084044960331819	CD86/NOD2	2
55	Down.Pos	Down	Pos	GO:0043372	positive regulation of CD4-positive, alpha-beta T cell differentiation	2/20	29/12428	0.000973243791517217	0.0136848316959507	0.0084044960331819	CD86/HLA-DRB1	2
56	Down.Pos	Down	Pos	GO:0002705	positive regulation of leukocyte mediated immunity	3/20	124/12428	0.000976242770666544	0.0136848316959507	0.0084044960331819	CD1A/HLA-DRB1/NOD2	3
57	Down.Pos	Down	Pos	GO:0032633	interleukin-4 production	2/20	31/12428	0.00111252750594078	0.0150574843476468	0.00924750631072373	CD86/HLA-DRB1	2
58	Down.Pos	Down	Pos	GO:0032673	regulation of interleukin-4 production	2/20	31/12428	0.00111252750594078	0.0150574843476468	0.00924750631072373	CD86/HLA-DRB1	2
59	Down.Pos	Down	Pos	GO:0045580	regulation of T cell differentiation	3/20	132/12428	0.00116975620507234	0.0155392976921334	0.0095434104498788	CD86/HLA-DRB1/HLA-DOA	3
60	Down.Pos	Down	Pos	GO:0002697	regulation of immune effector process	4/20	300/12428	0.00118771702105478	0.0155392976921334	0.0095434104498788	CD1A/CD86/HLA-DRB1/NOD2	4
61	Down.Pos	Down	Pos	GO:0042092	type 2 immune response	2/20	33/12428	0.00126082272164755	0.0162253415818578	0.0099647421313991	CD86/NOD2	2
62	Down.Pos	Down	Pos	GO:0045622	regulation of T-helper cell differentiation	2/20	34/12428	0.00133833290063413	0.0169450214031902	0.0104067312137595	CD86/HLA-DRB1	2
63	Down.Pos	Down	Pos	GO:0032689	negative regulation of interferon-gamma production	2/20	35/12428	0.00141807589248916	0.0173935871188124	0.0106822164269743	HLA-DRB1/NOD2	2
64	Down.Pos	Down	Pos	GO:2000516	positive regulation of CD4-positive, alpha-beta T cell activation	2/20	35/12428	0.00141807589248916	0.0173935871188124	0.0106822164269743	CD86/HLA-DRB1	2
65	Down.Pos	Down	Pos	GO:0001914	regulation of T cell mediated cytotoxicity	2/20	36/12428	0.00150004503860867	0.0181159285431971	0.0111258401244174	CD1A/HLA-DRB1	2
66	Down.Pos	Down	Pos	GO:0002861	regulation of inflammatory response to antigenic stimulus	2/20	37/12428	0.00158423369420902	0.0188427795447588	0.0115722333643976	HLA-DRB1/NOD2	2
67	Down.Pos	Down	Pos	GO:0030098	lymphocyte differentiation	4/20	331/12428	0.00170760950282152	0.0200070665629088	0.0122872765481894	CD86/EGR1/HLA-DRB1/HLA-DOA	4
68	Down.Pos	Down	Pos	GO:0002683	negative regulation of immune system process	4/20	340/12428	0.00188427598858351	0.0216778718952794	0.0133133963500341	CD86/HLA-DRB1/HLA-DOA/NOD2	4
69	Down.Pos	Down	Pos	GO:0061844	antimicrobial humoral immune response mediated by antimicrobial peptide	2/20	41/12428	0.00194305099811968	0.0216778718952794	0.0133133963500341	PF4V1/NOD2	2
70	Down.Pos	Down	Pos	GO:0002706	regulation of lymphocyte mediated immunity	3/20	158/12428	0.00196067376377686	0.0216778718952794	0.0133133963500341	CD1A/HLA-DRB1/NOD2	3
71	Down.Pos	Down	Pos	GO:0002822	regulation of adaptive immune response based on somatic recombination of immune receptors built from immunoglobulin superfamily domains	3/20	158/12428	0.00196067376377686	0.0216778718952794	0.0133133963500341	CD1A/HLA-DRB1/NOD2	3
72	Down.Pos	Down	Pos	GO:0045619	regulation of lymphocyte differentiation	3/20	159/12428	0.00199633041317804	0.0217655468658995	0.0133672416554904	CD86/HLA-DRB1/HLA-DOA	3
73	Down.Pos	Down	Pos	GO:0001913	T cell mediated cytotoxicity	2/20	43/12428	0.00213560495436994	0.0226547282321676	0.0139133295747003	CD1A/HLA-DRB1	2
74	Down.Pos	Down	Pos	GO:0032835	glomerulus development	2/20	43/12428	0.00213560495436994	0.0226547282321676	0.0139133295747003	EGR1/MYO1E	2
75	Down.Pos	Down	Pos	GO:0046638	positive regulation of alpha-beta T cell differentiation	2/20	45/12428	0.00233685244809609	0.0244590556234058	0.0150214515260072	CD86/HLA-DRB1	2
76	Down.Pos	Down	Pos	GO:0071222	cellular response to lipopolysaccharide	3/20	169/12428	0.00237540043199776	0.0245353860410295	0.0150683296101797	CD86/PF4V1/NOD2	3
77	Down.Pos	Down	Pos	GO:0043370	regulation of CD4-positive, alpha-beta T cell differentiation	2/20	46/12428	0.00244071994231202	0.0248826643469472	0.0152816094815982	CD86/HLA-DRB1	2
78	Down.Pos	Down	Pos	GO:0002819	regulation of adaptive immune response	3/20	173/12428	0.00253871221459984	0.0254902289348319	0.0156547433485122	CD1A/HLA-DRB1/NOD2	3
79	Down.Pos	Down	Pos	GO:1903131	mononuclear cell differentiation	4/20	370/12428	0.00256525870809136	0.0254902289348319	0.0156547433485122	CD86/EGR1/HLA-DRB1/HLA-DOA	4
80	Down.Pos	Down	Pos	GO:0071219	cellular response to molecule of bacterial origin	3/20	176/12428	0.00266567162380722	0.0261569028086084	0.0160641789961014	CD86/PF4V1/NOD2	3
81	Down.Pos	Down	Pos	GO:0033674	positive regulation of kinase activity	4/20	376/12428	0.0027194548426337	0.0263552105119439	0.0161859690438757	CD86/EGR1/HLA-DRB1/NOD2	4
82	Down.Pos	Down	Pos	GO:0001912	positive regulation of leukocyte mediated cytotoxicity	2/20	50/12428	0.00287766320876336	0.0275483612058444	0.0169187387626909	CD1A/HLA-DRB1	2
83	Down.Pos	Down	Pos	GO:0032613	interleukin-10 production	2/20	51/12428	0.00299223497754033	0.0279631483020138	0.0171734789437778	HLA-DRB1/NOD2	2
84	Down.Pos	Down	Pos	GO:0032653	regulation of interleukin-10 production	2/20	51/12428	0.00299223497754033	0.0279631483020138	0.0171734789437778	HLA-DRB1/NOD2	2
85	Down.Pos	Down	Pos	GO:0032731	positive regulation of interleukin-1 beta production	2/20	52/12428	0.00310892822631796	0.0287118665607011	0.0176333018904474	EGR1/NOD2	2
86	Down.Pos	Down	Pos	GO:0002711	positive regulation of T cell mediated immunity	2/20	53/12428	0.00322773652821234	0.0294624787749614	0.0180942880039321	CD1A/HLA-DRB1	2
87	Down.Pos	Down	Pos	GO:0001822	kidney development	3/20	195/12428	0.00356155023655676	0.0317244756477287	0.0194834862174452	EGR1/MMP17/MYO1E	3
88	Down.Pos	Down	Pos	GO:0031343	positive regulation of cell killing	2/20	56/12428	0.00359678768490173	0.0317244756477287	0.0194834862174452	CD1A/HLA-DRB1	2
89	Down.Pos	Down	Pos	GO:0032722	positive regulation of chemokine production	2/20	56/12428	0.00359678768490173	0.0317244756477287	0.0194834862174452	EGR1/NOD2	2
90	Down.Pos	Down	Pos	GO:0072001	renal system development	3/20	198/12428	0.00371789454403836	0.0317753682150727	0.0195147417264543	EGR1/MMP17/MYO1E	3
91	Down.Pos	Down	Pos	GO:0002437	inflammatory response to antigenic stimulus	2/20	57/12428	0.00372399219845438	0.0317753682150727	0.0195147417264543	HLA-DRB1/NOD2	2
92	Down.Pos	Down	Pos	GO:1901224	positive regulation of NIK/NF-kappaB signaling	2/20	57/12428	0.00372399219845438	0.0317753682150727	0.0195147417264543	CD86/NOD2	2
93	Down.Pos	Down	Pos	GO:0032623	interleukin-2 production	2/20	58/12428	0.00385327983152366	0.032047854152573	0.0196820881017478	CD86/NOD2	2
94	Down.Pos	Down	Pos	GO:0032663	regulation of interleukin-2 production	2/20	58/12428	0.00385327983152366	0.032047854152573	0.0196820881017478	CD86/NOD2	2
95	Down.Pos	Down	Pos	GO:0071216	cellular response to biotic stimulus	3/20	201/12428	0.00387840273184005	0.032047854152573	0.0196820881017478	CD86/PF4V1/NOD2	3
96	Down.Pos	Down	Pos	GO:0042093	T-helper cell differentiation	2/20	59/12428	0.00398464423739095	0.0325827679828322	0.0200106037360203	CD86/HLA-DRB1	2
97	Down.Pos	Down	Pos	GO:0032732	positive regulation of interleukin-1 production	2/20	60/12428	0.00411807908261739	0.0326534553520672	0.0200540161599018	EGR1/NOD2	2
98	Down.Pos	Down	Pos	GO:0042130	negative regulation of T cell proliferation	2/20	60/12428	0.00411807908261739	0.0326534553520672	0.0200540161599018	CD86/HLA-DRB1	2
99	Down.Pos	Down	Pos	GO:2000514	regulation of CD4-positive, alpha-beta T cell activation	2/20	60/12428	0.00411807908261739	0.0326534553520672	0.0200540161599018	CD86/HLA-DRB1	2
100	Down.Pos	Down	Pos	GO:0002294	CD4-positive, alpha-beta T cell differentiation involved in immune response	2/20	61/12428	0.00425357804702087	0.0330599877912018	0.0203036867695212	CD86/HLA-DRB1	2
101	Down.Pos	Down	Pos	GO:0046637	regulation of alpha-beta T cell differentiation	2/20	61/12428	0.00425357804702087	0.0330599877912018	0.0203036867695212	CD86/HLA-DRB1	2
102	Down.Pos	Down	Pos	GO:0002287	alpha-beta T cell activation involved in immune response	2/20	62/12428	0.00439113482365295	0.0331446234285343	0.0203556654780673	CD86/HLA-DRB1	2
103	Down.Pos	Down	Pos	GO:0002293	alpha-beta T cell differentiation involved in immune response	2/20	62/12428	0.00439113482365295	0.0331446234285343	0.0203556654780673	CD86/HLA-DRB1	2
104	Down.Pos	Down	Pos	GO:0019730	antimicrobial humoral response	2/20	62/12428	0.00439113482365295	0.0331446234285343	0.0203556654780673	PF4V1/NOD2	2
105	Down.Pos	Down	Pos	GO:0046635	positive regulation of alpha-beta T cell activation	2/20	63/12428	0.00453074311877586	0.0338726985546576	0.0208028105102691	CD86/HLA-DRB1	2
106	Down.Pos	Down	Pos	GO:0002703	regulation of leukocyte mediated immunity	3/20	214/12428	0.00462290531814192	0.0342356667428434	0.0210257262731777	CD1A/HLA-DRB1/NOD2	3
107	Down.Pos	Down	Pos	GO:0001655	urogenital system development	3/20	225/12428	0.00531648054247145	0.0387410179419791	0.0237926734393918	EGR1/MMP17/MYO1E	3
108	Down.Pos	Down	Pos	GO:0002292	T cell differentiation involved in immune response	2/20	69/12428	0.00541112398726951	0.0387410179419791	0.0237926734393918	CD86/HLA-DRB1	2
109	Down.Pos	Down	Pos	GO:0003014	renal system process	2/20	69/12428	0.00541112398726951	0.0387410179419791	0.0237926734393918	TMEM63C/MYO1E	2
110	Down.Pos	Down	Pos	GO:0051347	positive regulation of transferase activity	4/20	456/12428	0.00542867767339834	0.0387410179419791	0.0237926734393918	CD86/EGR1/HLA-DRB1/NOD2	4
111	Down.Pos	Down	Pos	GO:0002521	leukocyte differentiation	4/20	466/12428	0.00586115796529942	0.0404791733137286	0.0248601560545594	CD86/EGR1/HLA-DRB1/HLA-DOA	4
112	Down.Pos	Down	Pos	GO:0006690	icosanoid metabolic process	2/20	72/12428	0.00587850415001918	0.0404791733137286	0.0248601560545594	CYP4F22/GGT5	2
113	Down.Pos	Down	Pos	GO:0032945	negative regulation of mononuclear cell proliferation	2/20	72/12428	0.00587850415001918	0.0404791733137286	0.0248601560545594	CD86/HLA-DRB1	2
114	Down.Pos	Down	Pos	GO:0050672	negative regulation of lymphocyte proliferation	2/20	72/12428	0.00587850415001918	0.0404791733137286	0.0248601560545594	CD86/HLA-DRB1	2
115	Down.Pos	Down	Pos	GO:1902105	regulation of leukocyte differentiation	3/20	238/12428	0.00621354732458125	0.0423353700837932	0.0260001334205529	CD86/HLA-DRB1/HLA-DOA	3
116	Down.Pos	Down	Pos	GO:0032642	regulation of chemokine production	2/20	75/12428	0.0063637881145065	0.0423353700837932	0.0260001334205529	EGR1/NOD2	2
117	Down.Pos	Down	Pos	GO:0043367	CD4-positive, alpha-beta T cell differentiation	2/20	75/12428	0.0063637881145065	0.0423353700837932	0.0260001334205529	CD86/HLA-DRB1	2
118	Down.Pos	Down	Pos	GO:0070664	negative regulation of leukocyte proliferation	2/20	75/12428	0.0063637881145065	0.0423353700837932	0.0260001334205529	CD86/HLA-DRB1	2
119	Down.Pos	Down	Pos	GO:0001910	regulation of leukocyte mediated cytotoxicity	2/20	76/12428	0.00652949938907804	0.0427138085035522	0.0262325501771732	CD1A/HLA-DRB1	2
120	Down.Pos	Down	Pos	GO:0032602	chemokine production	2/20	76/12428	0.00652949938907804	0.0427138085035522	0.0262325501771732	EGR1/NOD2	2
121	Down.Pos	Down	Pos	GO:0030593	neutrophil chemotaxis	2/20	77/12428	0.00669717544413306	0.042742135964589	0.0262499473976289	PF4V1/NOD2	2
122	Down.Pos	Down	Pos	GO:0032611	interleukin-1 beta production	2/20	77/12428	0.00669717544413306	0.042742135964589	0.0262499473976289	EGR1/NOD2	2
123	Down.Pos	Down	Pos	GO:0032651	regulation of interleukin-1 beta production	2/20	77/12428	0.00669717544413306	0.042742135964589	0.0262499473976289	EGR1/NOD2	2
124	Down.Pos	Down	Pos	GO:1990830	cellular response to leukemia inhibitory factor	2/20	79/12428	0.00703839751528299	0.0445575971733641	0.0273649071477047	MRAS/EPS8	2
125	Down.Pos	Down	Pos	GO:1990823	response to leukemia inhibitory factor	2/20	80/12428	0.00721193137326856	0.0452909290241266	0.0278152805806905	MRAS/EPS8	2
126	Down.Pos	Down	Pos	GO:0032496	response to lipopolysaccharide	3/20	252/12428	0.00727588600331665	0.0453299247032029	0.0278392296534589	CD86/PF4V1/NOD2	3
127	Down.Pos	Down	Pos	GO:0045582	positive regulation of T cell differentiation	2/20	84/12428	0.00792541104058344	0.0489877769043937	0.030085687994921	CD86/HLA-DRB1	2
128	Down.Pos	Down	Pos	GO:1901222	regulation of NIK/NF-kappaB signaling	2/20	85/12428	0.00810858687654185	0.0497284429537918	0.0305405657027645	CD86/NOD2	2
129	Down.Pos	Down	Pos	GO:0002237	response to molecule of bacterial origin	3/20	263/12428	0.00818228003727071	0.049791394025252	0.0305792269038759	CD86/PF4V1/NOD2	3
130	UP.Neg	UP	Neg	GO:0090199	regulation of release of cytochrome c from mitochondria	3/23	44/12428	6.9789170717238e-05	0.0243291696531689	0.0178999401967377	GPX1/BCL2L1/BBC3	3
131	UP.Neg	UP	Neg	GO:1901654	response to ketone	4/23	133/12428	9.47945560850285e-05	0.0243291696531689	0.0178999401967377	SGK1/NCOA4/FOS/BCL2L1	4
132	UP.Neg	UP	Neg	GO:0010821	regulation of mitochondrion organization	4/23	136/12428	0.00010336518712976	0.0243291696531689	0.0178999401967377	GPX1/BCL2L1/BBC3/FBXO7	4
133	UP.Neg	UP	Neg	GO:0001836	release of cytochrome c from mitochondria	3/23	54/12428	0.000129136351294582	0.0243291696531689	0.0178999401967377	GPX1/BCL2L1/BBC3	3
134	UP.Neg	UP	Neg	GO:0052548	regulation of endopeptidase activity	5/23	290/12428	0.00015922231448409	0.0243291696531689	0.0178999401967377	GPX1/SIAH2/TIMP1/BBC3/PPM1F	5
135	UP.Neg	UP	Neg	GO:0052547	regulation of peptidase activity	5/23	311/12428	0.000220654294401758	0.0257188432713431	0.0189223784884228	GPX1/SIAH2/TIMP1/BBC3/PPM1F	5
136	UP.Neg	UP	Neg	GO:0043281	regulation of cysteine-type endopeptidase activity involved in apoptotic process	4/23	174/12428	0.000266942970000837	0.0257188432713431	0.0189223784884228	GPX1/SIAH2/BBC3/PPM1F	4
137	UP.Neg	UP	Neg	GO:2001237	negative regulation of extrinsic apoptotic signaling pathway	3/23	71/12428	0.00029152223776495	0.0257188432713431	0.0189223784884228	GPX1/SIAH2/BCL2L1	3
138	UP.Neg	UP	Neg	GO:0009314	response to radiation	5/23	333/12428	0.000302970666809016	0.0257188432713431	0.0189223784884228	RHOB/GPX1/TIMP1/FOS/BCL2L1	5
139	UP.Neg	UP	Neg	GO:2000116	regulation of cysteine-type endopeptidase activity	4/23	192/12428	0.000388378150200932	0.0296720906753512	0.0218309402323471	GPX1/SIAH2/BBC3/PPM1F	4
140	UP.Neg	UP	Neg	GO:0090201	negative regulation of release of cytochrome c from mitochondria	2/23	18/12428	0.000492318149382374	0.0341937332843758	0.0251576929923624	GPX1/BCL2L1	2
141	UP.Neg	UP	Neg	GO:0008637	apoptotic mitochondrial changes	3/23	95/12428	0.000685847623024513	0.0411953234903234	0.030309042082988	GPX1/BCL2L1/BBC3	3
142	UP.Neg	UP	Neg	GO:0042744	hydrogen peroxide catabolic process	2/23	22/12428	0.000739964441410151	0.0411953234903234	0.030309042082988	GPX1/HBQ1	2
143	UP.Neg	UP	Neg	GO:0034599	cellular response to oxidative stress	4/23	229/12428	0.00075488812678603	0.0411953234903234	0.030309042082988	RHOB/GPX1/FOS/FBXO7	4
144	UP.Neg	UP	Neg	GO:1902042	negative regulation of extrinsic apoptotic signaling pathway via death domain receptors	2/23	23/12428	0.000809525634465328	0.0412318389821007	0.0303359079862797	GPX1/BCL2L1	2
145	UP.Neg	UP	Neg	GO:0051385	response to mineralocorticoid	2/23	24/12428	0.000882125589543165	0.0421214969006861	0.0309904647905296	SGK1/FOS	2
146	UP.Neg	UP	Neg	GO:0007568	aging	3/23	113/12428	0.00113523784554917	0.0468004115021028	0.0344329288262922	GPX1/TIMP1/FOS	3
147	UP.Neg	UP	Neg	GO:0097193	intrinsic apoptotic signaling pathway	4/23	256/12428	0.00114369997939004	0.0468004115021028	0.0344329288262922	GPX1/BCL2L1/BBC3/PPM1F	4
148	UP.Neg	UP	Neg	GO:0007565	female pregnancy	3/23	114/12428	0.00116451524512165	0.0468004115021028	0.0344329288262922	TIMP1/FOS/BSG	3
149	UP.Neg	UP	Neg	GO:0070997	neuron death	4/23	262/12428	0.00124621233644385	0.0468004115021028	0.0344329288262922	GPX1/FOS/BCL2L1/FBXO7	4
150	UP.Neg	UP	Neg	GO:2001236	regulation of extrinsic apoptotic signaling pathway	3/23	118/12428	0.00128639874547665	0.0468004115021028	0.0344329288262922	GPX1/SIAH2/BCL2L1	3
151	UP.Neg	UP	Neg	GO:0062197	cellular response to chemical stress	4/23	271/12428	0.00141187424717166	0.049030542038143	0.0360737247841945	RHOB/GPX1/FOS/FBXO7	4
152	UP.Neg	UP	Neg	GO:0010212	response to ionizing radiation	3/23	125/12428	0.00151852618457553	0.0494591230719358	0.0363890489396717	RHOB/GPX1/BCL2L1	3
153	UP.Neg	UP	Neg	GO:0044703	multi-organism reproductive process	3/23	126/12428	0.00155368973000846	0.0494591230719358	0.0363890489396717	TIMP1/FOS/BSG	3
